# The U-method: Leveraging expression probability for robust biological marker detection

**DOI:** 10.64898/2026.03.31.715470

**Authors:** Y. Stein, H. Lavon, M. Hindi Malowany, L. Arpinati, R. Scherz-Shouval

## Abstract

Reliable identification of cluster-defining markers is fundamental to single-cell transcriptomic analysis, yet current approaches often rely on average expression differences, which can dilute biologically informative signals in sparse and heterogeneous data. Here we introduce the U-method, a fast probability-based framework for identifying uniquely expressed genes (UEGs) by contrasting a gene’s expression probability within a cluster with its highest expression probability in any other cluster. This highest-probability comparison prioritizes detection consistency over expression magnitude, resulting in markers that consistently identify cell populations across independent datasets analyzed at comparable clustering resolutions. Applied to colorectal, breast, pancreatic, and lung cancer single-cell RNA-sequencing datasets, the U-method identifies canonical lineage markers together with additional genes showing clear cluster specificity. When projected onto Visium HD spatial transcriptomics data using only raw average expression of top UEGs, these signatures reveal coherent and biologically interpretable tissue organization without the need for smoothing, deconvolution, or model-based spatial inference. These results position the U-method as a practical implementation of detection consistency, enabling robust marker discovery and spatial interpretation in single-cell analysis.
