## Supplementary material for "The U-method: Leveraging expression probability for robust biological marker detection": Radius-based spatial enrichment analysis results.

### Sheet: SupTable3
Supplementary Table 3. Radius-based spatial enrichment analysis results. This table reports relative risk (RR) values quantifying enrichment of U-method-defined cell states within epithelial-proximal regions in the CRC Visium HD samples.
	cluster	RR	logRR	sample	NormalTumor
1	CAF	0.496027	-0.701125	CRC1	CRC
2	Adamdec1 Fibro	1.31878	0.276709	CRC1	CRC		Variable description
3	General Fibro	0.0820672	-2.50022	CRC1	CRC		cluster – biological cluster defined by U-method markers RR – relative risk of in-radius versus out-radius localization logRR – log-transformed relative risk sample – Visium HD sample identifier NormalTumor – tissue status (normal or tumor)
4	Sox6 Fibro	7.32328	1.99106	CRC1	CRC
5	Pericyte	0.637482	-0.45023	CRC1	CRC
6	Endothelial	0.631328	-0.45993	CRC1	CRC
7	Monocyte/Granulocyte	0.635893	-0.452725	CRC1	CRC
8	T-cell	0.287148	-1.24776	CRC1	CRC
9	B cell	0.176101	-1.7367	CRC1	CRC
10	Plasma	0.514694	-0.664182	CRC1	CRC
11	Epithelial	66.9822	4.20443	CRC1	CRC
12	CAF	0.138492	-1.97694	CRC2	CRC
13	Adamdec1 Fibro	1.25769	0.22928	CRC2	CRC
14	General Fibro	0.0545297	-2.90901	CRC2	CRC
15	Sox6 Fibro	2.57521	0.945932	CRC2	CRC
16	Pericyte	0.387758	-0.947373	CRC2	CRC
17	Endothelial	0.295497	-1.2191	CRC2	CRC
18	Monocyte/Granulocyte	0.48608	-0.721381	CRC2	CRC
19	T-cell	0.358241	-1.02655	CRC2	CRC
20	B cell	0.354323	-1.03755	CRC2	CRC
21	Plasma	0.600539	-0.509928	CRC2	CRC
22	Epithelial	43.2218	3.76635	CRC2	CRC
23	CAF	0.194274	-1.63849	CRC5	CRC
24	Adamdec1 Fibro	3.26053	1.18189	CRC5	CRC
25	General Fibro	0.0759117	-2.57818	CRC5	CRC
26	Sox6 Fibro	2.35145	0.855031	CRC5	CRC
27	Pericyte	0.16686	-1.7906	CRC5	CRC
28	Endothelial	0.246534	-1.40026	CRC5	CRC
29	Monocyte/Granulocyte	0.401721	-0.911996	CRC5	CRC
30	T-cell	0.383544	-0.958301	CRC5	CRC
31	B cell	0.275346	-1.28973	CRC5	CRC
32	Plasma	0.878346	-0.129714	CRC5	CRC
33	Epithelial	37.8004	3.63232	CRC5	CRC
34	CAF	0.406737	-0.899589	NAT3	NAT
35	Adamdec1 Fibro	3.7599	1.32439	NAT3	NAT
36	General Fibro	0.524242	-0.645803	NAT3	NAT
37	Sox6 Fibro	1.07846	0.0755324	NAT3	NAT
38	Pericyte	0.26929	-1.31197	NAT3	NAT
39	Endothelial	0.572419	-0.557884	NAT3	NAT
40	Monocyte/Granulocyte	0.806979	-0.214458	NAT3	NAT
41	T-cell	1.4806	0.392444	NAT3	NAT
42	B cell	1.55177	0.439394	NAT3	NAT
43	Plasma	10.3293	2.33498	NAT3	NAT
44	Epithelial	43.2326	3.7666	NAT3	NAT
45	CAF	0.380949	-0.965091	NAT5	NAT
46	Adamdec1 Fibro	10.6518	2.36573	NAT5	NAT
47	General Fibro	0.13487	-2.00345	NAT5	NAT
48	Sox6 Fibro	4.25896	1.44902	NAT5	NAT
49	Pericyte	0.242922	-1.41501	NAT5	NAT
50	Endothelial	0.480433	-0.733067	NAT5	NAT
51	Monocyte/Granulocyte	0.857186	-0.154101	NAT5	NAT
52	T-cell	1.26981	0.238865	NAT5	NAT
53	B cell	0.647682	-0.434355	NAT5	NAT
54	Plasma	9.4337	2.24429	NAT5	NAT
55	Epithelial	38.8665	3.66013	NAT5	NAT
